# RGEN-SEQ FOR HIGHLY SENSITIVE AMPLIFICATION-FREE SCREEN OF OFF-TARGET SITES OF GENE EDITORS

**DOI:** 10.1101/2021.07.01.450795

**Authors:** Alexander Kuzin, Brendan Redler, Jaya Onuska, Alexei Slesarev

## Abstract

Sensitive detection of off-target sites produced by gene editing nucleases is crucial for developing reliable gene therapy platforms. Although several biochemical assays for the characterization of nuclease off-target effects have been recently published, they still leave plenty of room for improvement. Here we describe a sensitive, PCR-free next-generation sequencing method (RGEN-seq) for unbiased detection of double-stranded breaks generated by RNA-guided CRISPR-Cas9 endonuclease. The method is extremely simple, and it is on a par or even supersedes in sensitivity existing assays without reliance on amplification steps. The latter saves time, simplifies workflow, and removes genomic coverage bias and gaps associated with PCR and/or other enrichment procedures. RGEN-seq is fully compatible with existing off-target detection software; moreover, the unbiased nature of RGEN-seq offers a robust foundation for relating assigned DNA cleavage scores to propensity for off-target mutations in cells. A detailed comparison of RGEN-seq with other off-target detection methods is provided using a previously characterized set of guide RNAs.
