## Supplementary material for "RGEN-SEQ FOR HIGHLY SENSITIVE AMPLIFICATION-FREE SCREEN OF OFF-TARGET SITES OF GENE EDITORS": Suppelentary Table s0

### Sheet: Sheet1
rc_p7	GCTCTTCCGATC*T	DNA	Adapter oligo
p7_index	/5’Phos/GATCGGAAGAGCACACGTCTGAACTCCAGTCACNNNNNNCGATGTATCTCGTATGCCGTCTTCTGCTTG/3’AmMO/	DNA	Adapter oligo
rc_p7_index	CAAGCAGAAGACGGCATACGAGATNNNNNNGTGACTGGAGTTCAGACGTGTGCTCTTCCGATC*T	DNA	Adapter oligo
rc_p5	GATCGGAAGAGCGTCGTG	DNA	Adapter oligo
p5_index	AATGATACGGCGACCACCGAGATCTACACNNNNNNNNACACTCTTTCCCTACACGACGCTCTTCCGATC*T	DNA	Adapter oligo
rc_p7_i5_N	CAAGCAGAAGACGGCATACGAGATCACTGTGTGACTGGAGTTCAGACGTGTGCTCTTCCGATCN	DNA	Adapter oligo
rc_p7_i6_N	CAAGCAGAAGACGGCATACGAGATATTGGCGTGACTGGAGTTCAGACGTGTGCTCTTCCGATCN	DNA	Adapter oligo
rc_p7_i12_N	CAAGCAGAAGACGGCATACGAGATTACAAGGTGACTGGAGTTCAGACGTGTGCTCTTCCGATCN	DNA	Adapter oligo
rc_p7_i19_N	CAAGCAGAAGACGGCATACGAGATCGTTTCACGTGACTGGAGTTCAGACGTGTGCTCTTCCGATCN	DNA	Adapter oligo
rc_p7_i5_B	CAAGCAGAAGACGGCATACGAGATCACTGTGTGACTGGAGTTCAGACGTGTGCTCTTCCGATC	DNA	Adapter oligo
rc_p7_i6_B	CAAGCAGAAGACGGCATACGAGATATTGGCGTGACTGGAGTTCAGACGTGTGCTCTTCCGATC	DNA	Adapter oligo
rc_p7_i12_B	CAAGCAGAAGACGGCATACGAGATTACAAGGTGACTGGAGTTCAGACGTGTGCTCTTCCGATC	DNA	Adapter oligo
rc_p7_i19_B	CAAGCAGAAGACGGCATACGAGATCGTTTCACGTGACTGGAGTTCAGACGTGTGCTCTTCCGATC	DNA	Adapter oligo
CD151	GCTGATGTAGTCACTCTTGA	RNA	Human sgRNA
EMX1N	GAGTCCGAGCAGAAGAAGAA	RNA	Human sgRNA
FANCF	GGAATCCCTTCTGCAGCACC	RNA	Human sgRNA
RNF2	GTCATCTTAGTCATTACCTG	RNA	Human sgRNA
S1	GGGTGGGGGGAGTTTGCTCC	RNA	Human sgRNA
S2	GAACACAAAGCATAGACTGC	RNA	Human sgRNA
S3	GGCCCAGACTGAGCACGTGA	RNA	Human sgRNA
S4	GGCACTGCGGCTGGAGGTGG	RNA	Human sgRNA
VEGFAs1	GGGTGGGGGGAGTTTGCTCC	RNA	Human sgRNA
VEGFAs2	GACCCCCTCCACCCCGCCTC	RNA	Human sgRNA
VEGFAs3	GGTGAGTGAGTGTGTGCGTG	RNA	Human sgRNA
XRCC5	GGTGGACAAGCGGCAGATAG	RNA	Human sgRNA
RNA1	GGGCGGGAACAGAGTGACCG	RNA	CHOK1/AD49ZG sgRNA
RNA2	TCTGCTGAAAGACTGGAAAG	RNA	CHOK1/AD49ZG sgRNA
RNA3	GGAACGCCGTGCATTACTGG	RNA	CHOK1/AD49ZG sgRNA
RNA4	ACCTGTGACTGAGCATCCAG	RNA	CHOK1/AD49ZG sgRNA
RNA5	TATGGAGGCCGGATAAGACG	RNA	CHOK1/AD49ZG sgRNA
RNA6	CGTGCTGGCGGCATAAGCCG	RNA	CHOK1/AD49ZG sgRNA
RNA7	GTCGGGGATCAGCACGGAAG	RNA	CHOK1/AD49ZG sgRNA
