## Supplementary Table s1 for "RGEN-SEQ FOR HIGHLY SENSITIVE AMPLIFICATION-FREE SCREEN OF OFF-TARGET SITES OF GENE EDITORS"

### Sheet: Sheet1
Library Component	Short name	Category	Manufacturer	Catalog number
CHO-K1 AD49ZG genomic DNA	AD49ZG_DNA	Nucleic Acid	Laboratory	NA
HEK293 genomic DNA	HEK293_DNA	Nucleic Acid	Genscript	M00094
K562 genomic DNA	K562_gDNA	Nuclei Acid	Promega	E4931
Human mixed genomic DNA	Hu_gDNA	Nucleic Acid	Promega	G3041
Terminal transferase and ddATP	TdT/ddATP	End Blocking	NEB	M0315L
Alkaline phosphotase	rSAP/CIP	End Blocking	NEB	M0371L/M0525L
Restriction enzyme AsiS1	AsiS1	Enzymatic	NEB	R0630S
Restriction enzyme SwaI	SwaI	Enzymatic	NEB	R0604S
Sample Cleanup-1, SPRI beads, 0.7X	SPRI-1	Purification	Beckman Coulter	B24417
SpCas9 nuclease	SpCas9	RGEN	IDT/NEB	M0386T
SpdCas9 protein V3	dCas9	RGEN	IDT	1081066
RNAse Cocktail	RNAse	Enzymatic	ThermoFisher	AM2286
T4 Polynucleotide kinase	T4PNK	ER	NEB	M0201S
Proteinase K	ProtK	Enzymatic	Qiagen	19131
Sample Cleanup-2, Zymo gDCC column	Zymo_gDCC-2	Purification	Zymo Research	D4010
Sample Cleanup-2, SPRI beads, 0.7X	SPRI-2	Purification	Beckman Coulter	B24417
End Repair/Illumina	Illumina_ER	ER	Illumina	20015962
T4 DNA polymerase	T4DNAP	ER	NEB	M0203S
Large Klenow Fragment, DNA polI	DNAP_LKF	ER	NEB	M0210S
Large Klenow Fragment (exo-)	DNAP_LKFexo-	ER	NEB	M0212L
ER/A-tailing NEBNext Ultra II	NEB_ER/Atail	ER	NEB	E7546
Sample Cleanup-3, Zymo gDCC column	Zymo_gDCC-3	Purification	Zymo Research	D4010
Sample Cleanup-3, SPRI beads, 0.7X	SPRI-3	Purification	Beckman Coulter	B24417
A-tailing/Illumina	Atail_Illumina	ER	Illumina	20015962
mixB_N-duplex__1.5µM, 1st adapter	B_N_Adapter	Adapter	IDT	NA
N-duplex__1.5µM, 1st adapter	N_Adapter	Adapter	IDT	NA
B_duplex__1.5µM, 1st adapter	B_Adapter	Adapter	IDT	NA
P5end__duplex, 1st adapter	P5_duplex	Adapter	IDT	NA
P7end_duplex, 1st adapter	P7_duplex	Adapter	IDT	NA
p7L truncated Y-adapter	p7L	Adapter	IDT	NA
p5L trancated Y-adapter	p5L	Adapter	IDT	NA
NEBNext Ultra II Ligation Module	UltraII_Lig	Ligation	NEB	E7595
NEB T4 DNA Ligase, 1st ligation	T4_Ligase-1	Ligation	NEB	M0202
NEBNext Quick Ligation Module	Quick_Lig	Ligation	NEB	E6056
Illumina Ligation Mix	Illumina_Lig	Ligation	Illumina	20015962
Sample cleanup-4, Zymo gDCC column	Zymo_gDCC-4	Purification	Zymo Research	D4010
Sample Cleanup-4, SPRI beads, 0.7X	SPRI-4	Purification	Beckman Coulter	B24417
Covaris fragmentation	Covaris	DNA Fragmentation	Covaris	NA
Sample cleanup-5, Zymo column	Zymo_cutoff300-5	Purification	Zymo Research	D4080
NEBNext UltraII ER/dA-tailing	UltraII_ER/Atail	ER	NEB	E7546
Sample cleanup-6, Zymo column	Zymo_cutoff300-6	Purification	Zymo Research	D4080
Illumina Y-adapter, 2nd adapter	Y-adapter	Adapter	Illumina	15005180
Y-adapter without p5 end, 2nd adapter	p7L	Adapter	IDT	NA
Y-adapter without p7 end, 2nd adapter	p5L	Adapter	IDT	NA
NEBNext Ultra II Ligation, 2nd ligation	UltraII_Lig-2	Ligation	NEB	E7595
NEB T4 DNA Ligase, 2nd ligation	T4_Ligase-2	Ligation	NEB	M0202
Sample cleanup-7, Zymo column	Zymo_cutoff300-7	Purification	Zymo Research	D4080
*sgRNApool includes sgRNA1 and sgRNA_N2_1-6
